# Optical pooled screening of a bacterial transposon mutagenesis library

**DOI:** 10.64898/2026.07.07.736948

**Authors:** Oscar Broström, Praneeth Karempudi, Elias Amselem, Maria Tenje, Johan Elf

## Abstract

Transposon mutagenesis is a powerful method to create deep libraries of genetically diverse cells. However, it has previously not been possible to analyze transposon libraries with respect to complex phenotypes as characterized by intracellular spatial dynamics. Here, we use optical pooled screening to characterize a transposon mutagenesis library via live cell single-particle imaging. The library is analyzed in real time, which allows us to use an optical tweezer to isolate cells with interesting phenotypes. We used the method to identify mutants with perturbations in replication initiation control in *Escherichia coli*, but it can in principle be used to identify genetic elements associated with any type of complex or dynamic single-cell phenotype.
