## Supplementary material for "Optical pooled screening of a bacterial transposon mutagenesis library": Table 3

### Sheet: Sheet1
Gene	Annotation
rbsR	DNA-binding transcriptional dual regulator RbsR
rbsZ	small regulatory RNA RbsZ
pgm	phosphoglucomutase
yicC	putative RNase adaptor protein YicC
tnaA	tryptophanase / L-cysteine desulfhydrase
mlaF	intermembrane phospholipid transport system, ATP binding subunit MlaF
malE	maltose ABC transporter periplasmic binding protein
amtB	ammonium transporter
yijE	cystine exporter
nepI	purine ribonucleoside exporter
rapA	RNA polymerase-binding ATPase and RNAP recycling factor
dusB	tRNA-dihydrouridine synthase B
lpoA	outer membrane lipoprotein - activator of MrcA activity
rffG	dTDP-glucose 4,6-dehydratase 2
pabA	aminodeoxychorismate synthase subunit 2
ysgA	putative dienelactone hydrolase
hupB	DNA-binding protein HU-β
ysgD	protein YsgD
selA	selenocysteine synthase
nanK	N-acetylmannosamine kinase
ligB	DNA ligase B
yicJ	putative xyloside transporter YicJ
uvrA	UvrABC excision nuclease subunit A
dacA	D-alanyl-D-alanine carboxypeptidase DacA
yihX	α-D-glucose-1-phosphate phosphatase YihX
glgC	glucose-1-phosphate adenylyltransferase
galE	UDP-glucose 4-epimerase
pflD	putative formate acetyltransferase 2
yhcO	putative barnase inhibitor
ygcQ	putative flavoprotein
yihV	6-deoxy-6-sulfofructose kinase
wzzE	enterobacterial common antigen polysaccharide co-polymerase
hyfJ	putative hydrogenase 4 assembly protein
rbsK	ribokinase
*light blue	Inconsistent results between pooled and arrayed screens
*light yellow	Consistent results between pooled and arrayed screens
*white	Not tested in an arrayed screen
