## Supplementary material for "Optical pooled screening of a bacterial transposon mutagenesis library": Table 4

### Sheet: Sheet1
Strain number	Genotype	Reference
EL904	E. coli MG1655 rph+	-
Derivatives of EL904
EL4088	ΔfliA::kanR
EL4094	ΔfliA::kanR intC::venusFast-cmR
EL3714	frt-ypet-dnaN	This study
EL4112	frt-ypet-dnaN ΔfliA::frt	This study
EL4443	frt-ypet-dnaN ΔfliA::frt ΔDARS1	This study
EL4446	frt-ypet-dnaN ΔfliA::frt ΔDARS2	This study
EL4447	frt-ypet-dnaN ΔfliA::frt ΔdatA	This study
EL4335–EL4340 (Sucrose-)	magellan6 transposon library (no sucrose selection). Conjugation between EL4112 and EL4312	This study
EL4345–EL4354 (Sucrose+)	magellan6 transposon library (sucrose selection). Conjugation between EL4112 and EL4312	This study
Derivatives of EL4112 (isolated transposon mutants)	Genomic coordinates are based on WGS of EL4112
EL5159	pgm(712891,-)::magellan6	This study
EL5162	rbsR(3983908,+)::magellan6	This study
EL5165	yicC(3861346,+)::magellan6	This study
EL5166	tnaA(3934917,-)::magellan6	This study
EL5168	mlaF(3383633,+)::magellan6	This study
EL5171	malE(4290391,+)::magellan6	This study
EL5173	amtB(472490,-)::magellan6	This study
EL5177	yijE(4181191,+)::magellan6	This study
EL5178	yicC(3861394,-)::magellan6	This study
EL5180	nepI(3884951,-)::magellan6	This study
EL5181	rbsR(3983477,-)::magellan6	This study
EL5182	rbsZ(3982005,+)::magellan6	This study
EL5255	rapA(61654,-)::magellan6	This study
EL5257	dusB(3454495,+)::magellan6	This study
EL5260	rsmI/lpoA(3337331,-)::magellan6	This study
EL5261	rffG(4017611,+)::magellan6	This study
EL5264	ysgA(4060347,+)::magellan6	This study
EL5267	ysgD(4046010,-)::magellan6	This study
EL5268	pabA(3534744,-)::magellan6	This study
EL5271	hupB(460749,+)::magellan6	This study
EL5273	hupB(460759,-)::magellan6	This study
EL5275	selA(3804597,+)::magellan6	This study
EL5312	nanK(3413927,-)::magellan6	This study
EL5315	ligB(3865079,-)::magellan6	This study
EL5317	yicC(3860717,+)::magellan6	This study
EL5321	yicJ(3878685,-)::magellan6	This study
EL5323	uvrA(4316367,+)::magellan6	This study
EL5324	dacA(663026,+)::magellan6	This study
EL5327	yihX(4120720,-)::magellan6	This study
EL5329	glgC(3612873,-)::magellan6	This study
EL5332	galE(790573,+)::magellan6	This study
EL5336	galE(790573,+)::magellan6	This study
EL5345	pflD(4190211,-)::magellan6	This study
EL5350	yicC(3861299,-)::magellan6	This study
EL5353	yicC(3860717,+)::magellan6	This study
EL5354	yhcO(3429993,+)::magellan6	This study
EL5356	prmA/dusB(3454198,-)::magellan6	This study
EL5359	ygcQ(2938987,-)::magellan6	This study
EL5362	yihV(4118561,+)::magellan6	This study
EL5434	dusB(3454783,-)::magellan6	This study
EL5437	wzzE(4014556,-)::magellan6	This study
EL5442	hyfJ(2655781,+)::magellan6 pntA::941T>A	This study
EL5444	rbsK(3982550,+)::magellan6	This study
EL5446	dusB(3454861,-)::magellan6	This study
EL5449	rffG(4017866,+)::magellan6	This study
EL5450	lpoA(3339172,-)::magellan6	This study
EL5452	hupB(460759,-)::magellan6	This study
Other strains
EL702	E. coli MG1655 rph- seqA::venus-cmR araB::T7 rnap-tetA DELaraB intC::dcas9-spR pGuide7-WTO1a	Camsund et al.
EL744	E. coli MG1655 rph- seqA::venus-cmR araB::T7 rnap-tetA DELaraB intC::dcas9-spR pGuide7-cell cycle 40x6 library subpool 2	Camsund et al.
EL1080	E. coli MG1655 rph- RP4-2-Tc::[ΔMu1::aac(3)IV-ΔaphA-Δnic35-ΔMu2::zeo] ΔdapA::(erm-pir) ΔrecA	Ferriéres et al.
EL4307	E. coli DH5α endA1 hsdR17 glnV44 (= supE44) thi-1 recA1 gyrA96 relA1 φ80dlacΔ(lacZ)M15 Δ(lacZYA-argF)U169 zdg-232::Tn10 uidA::pir+ pMarC9-R6k-catsacB	This study
EL4312	E. coli MG1655 rph- RP4-2-Tc::[ΔMu1::aac(3)IV-ΔaphA-Δnic35-ΔMu2::zeo] ΔdapA::(erm-pir) ΔrecA pMarC9-R6k-catsacB	This study
