## Supplementary material for "Optical pooled screening of a bacterial transposon mutagenesis library": Table 5

### Sheet: Sheet1
Oligo name	Sequence	Reference
fliA_Fw	GCCTGGAATTTACCTGTAAC	Karempudi et al. (2023)
fliA_Rev	AGTAATTTACGGCAATGCGC	Karempudi et al. (2023)
LinV2_pMarC9-R6k_F	ATCTATGTGTCATCCATCACAC	This study
LinV2_pMarC9-R6k_R	GCGTCGCTAGTATTAGATGC	This study
cat_sacB_homo_F	TAATACTAGCGACGCTTTACAGCTAGCTCAGTCCTAGG	This study
cat_sacB_homo_R	GGATGACACATAGATGATTCTCACCAATAAAAAACGCC	This study
pMarC9-R6k-catsacB_cont_F	TCCACTGAGCGTCAGACC	This study
pMarC9-R6k-catsacB_cont_R	TGACACGAATCATTTGAAGGTTGG	This study
MarC9_ctrl_F	ATGGAAAAAAAGGAATTTCGTGT	This study
MarC9_ctrl_R	TTATTCAACATAGTTCCCTTCAAG	This study
DARS1_new_cont_F	CAACCGGAAAGTACATAAACC	Knöppel et al. (2023) but never explicitly listed in that study
DARS1_new_cont_F	CAAGATGAGTGATGACAGTT	Knöppel et al. (2023) but never explicitly listed in that study
DARS2_cont_F	CTCCAGGAAGACGGTAAAC	Knöppel et al. (2023) but never explicitly listed in that study
DARS2_cont_R	GCCAACCCGTAAATGAGAG	Knöppel et al. (2023) but never explicitly listed in that study
long_datA_control_F	TCTCGTATAATGCGCCTCC	This study
long_datA_control_R	TCGTCGTATTGGTCACCTG	This study
ADPT-SANG-Tn-Seq_F	GCGACCACCGAGATCTACACTCTTTCCCTACACGACGCTCTTCCGATCTGGAACTCCTACTGACNN	This study
ADPT-SANG-Tn-Seq_R	/5Phos/GTCAGTAGGAGTTCCAGATCGGAAGAGCGTCGTGTAGGGAAAGAGTGTAGATCTCGGTGGTCGCCGTAT/3Phos/	This study
PRIM_SANG_Tn-seq	ATACGGCGACCACCGAGA	This study
Internal_Magellan6_5-3	TGCAGGTCGACTCTAGAGGATC	This study
Internal_Magellan6_3-5	TCCATGTTGCTGTTCAGACGC	This study
ADBC-F-INDX1	ACACGACGCTCTTCCGATCTGGAACTCCTACTGACNN	This study
ADBC-R-INDX1a	/5Phos/GTCAGTAGGAGTTCCAGATCGGAAGAGCGTCGTGTAGGGA/3Phos/	This study
ADBC-F-INDX1b_catsacB	ACACGACGCTCTTCCGATCTTAGCACATGCTGACTNN	This study
ADBC-R-INDX1b_catsacB	/5Phos/AGTCAGCATGTGCTAAGATCGGAAGAGCGTCGTGTAGGGA/3Phos/	This study
Magellan_Round1_Pair1_Nextera	AGTTGTCTCGTGGGCTCGGAGACCGGGGACTTATCATCCAACCTGT	This study
i5_Nextera_First_Round_Pair1	GGAGCTCGTCGGCAGCGTCTCCCTACACGACGCTCTTCCGATCT	This study
Magellan_Round1_Pair2_Nextera	GACCGTCTCGTGGGCTCGGAGACCGGGGACTTATCATCCAACCTGT	This study
i5_Nextera_First_Round_Pair2	AAGATTCGTCGGCAGCGTCTCCCTACACGACGCTCTTCCGATCT	This study
seq-pguide-sgRNA-f1	AACCTGCGTGCAATCCATCTTG	Lawson et al. (2017)
seq-pguide-sgRNA-r1	AACGTGGCGAGAAAGGAAGG	Lawson et al. (2017)
illuTag-UDP0001-fw	AATGATACGGCGACCACCGAGATCTACACCGTGGAGCTCGTCGGCAGCGTC	Illumina
illuTag-UDP0001-rv	CAAGCAGAAGACGGCATACGAGATGCTCAGTTGTCTCGTGGGCTCGG	Illumina
illuTag-UDP0002-fw	AATGATACGGCGACCACCGAGATCTACACTACAAGATTCGTCGGCAGCGTC	Illumina
illuTag-UDP0002-rv	CAAGCAGAAGACGGCATACGAGATATCTGACCGTCTCGTGGGCTCGG	Illumina
dusB_ctrl_F	GCCTTGCAGTCACAGTATGG	This study
dusB_ctrl_R	TACGTCAGAATTTACGCGTTG	This study
hupB_EL5452_ctrl_F	TTGATCGACAAGATTGCTGC	This study
hupB_EL5452_ctrl_R	GCGTCTTTCAGTGCTTTACC	This study
lpoA_EL5450_ctrl_F	GATGATCGCCATGCGTAAC	This study
lpoA_EL5450_ctrl_R	CCGTTGATTTCAAAACCCTGAA	This study
rffG_EL5449_ctrl_F	TGATTTCTTCACCGAAACCAC	This study
rffG_EL5449_ctrl_R	TCCACATACAGCCAGTCAC	This study
rbsK_EL5444_ctrl_F	CGTCAGCATTATTAATGCAGCT	This study
rbsK_EL5444_ctrl_R	CCACGACTTCCTAAAGTAATCAGT	This study
hyfJ_EL5442_ctrl_F	GGCGCGTAGCATTCAATT	This study
hyfJ_EL5442_ctrl_R	GATGAAGGCGCGTAATAAAGA	This study
wzzE_EL5437_ctrl_F	AAAGCTCAGGTGAAGCGT	This study
wzzE_EL5437_ctrl_R	TAACATGGCCCGATTCTGAT	This study
pabA_EL5268_ctrl_F	GTGGTTTAAGGGCGTCGATA	This study
pabA_EL5268_ctrl_R	GTATCGAAAAAGAGGCCTGGA	This study
galE_EL5332_ctrl_F	CATTAACCACGTCCAGCAC	This study
galE_EL5332_ctrl_R	GAATAACCTGATGCCATACATCG	This study
nanK_EL5312_ctrl_F	CCGGTAAGCAGTTTGCAG	This study
nanK_EL5312_ctrl_R	CCGCATAATCTTGGTGGATTG	This study
ligG_EL5315_ctrl_F	TTCCTTCCTTCCAGTAGTCATC	This study
ligG_EL5315_ctrl_R	CATCACGTTGTATATCTGCCTG	This study
yihX_EL5327_ctrl_F	TACCAACCGCCTGCATAC	This study
yihX_EL5327_ctrl_R	ACCAGAATACTGGTAATGCCC	This study
pgm_EL5159_ctrl_F	AGCAATGGCAATCCACAATC	This study
pgm_EL5159_ctrl_R	CACGTTCTTCAGCAATTGC	This study
rbsZ_EL5182_ctrl_F	GTATCCGGTTGATCTGAAACTG	This study
rbsZ_EL5182_ctrl_R	TGGTCAGCATTAATGCTGC	This study
NepI_EL5180_ctrl_F	AGAATGAACGACGAAAGCG	This study
NepI_EL5180_ctrl_R	ACTTTCCGCTTATTACAACGTC	This study
yijE_EL5177_ctrl_F	ACCTTAGCCATTGCCCTG	This study
yijE_EL5177_ctrl_R	TGCAACACCAAAAATAAGCC	This study
amtB_EL5173_ctrl_F	CAGGTGACGGTGACATTTG	This study
amtB_EL5173_ctrl_R	CTATCAAGCCGACGGTAATG	This study
malE_EL5171_ctrl_F	CCAGCTCTTTGTTCGGAC	This study
malE_EL5171_ctrl_R	ACCGATTACTCCATCGCAG	This study
mlaF_EL5168_ctrl_F	CCGGAAAGTTCAGAAGGC	This study
mlaF_EL5168_ctrl_R	CCTGTATACAGTGCGCAAAC	This study
tnaA_EL5166_ctrl_F	TGCGTTTAACCATTCCGC	This study
tnaA_EL5166_ctrl_R	AGGGTAAGAGAGTGGCTAAC	This study
yicC_EL5165_ctrl_F	AACGAATTGACGTTGCCG	This study
yicC_EL5165_ctrl_R	TCAATCAACACTTTCAGCTCG	This study
rbsR_EL5162_ctrl_F	CTATGACGATATCGAACTGGC	This study
rbsR_EL5162_ctrl_R	CGTAAATCTAAGCCGAACCG	This study
