## Supplementary material for "Optical pooled screening of a bacterial transposon mutagenesis library": Table 6

### Sheet: Sheet1
Figure/Table (F/T)	#foci	#traps	Optical setup	Microfluidic device type	Trap size (nm)	Spectra TEAL setting	Fluorescence exposure time (ms)	Experiment duration (h)	F-108 Pluronic concentration (µg/ml)	All transposon mutant colonies verified by PCR	Number of replicates
F2a (reference)	456441	318	2	Two side-by-side (Baltekin et al. Design)	1125	0.36	50	20	425	N/A	2
F2a (ΔDARS1)	479128	320	2	Two side-by-side (Baltekin et al. Design)	1125	0.36	50	20	425	N/A	2
F2a (ΔDARS2)	364232	319	2	Two side-by-side (Baltekin et al. Design)	1125	0.36	50	20	425	N/A	2
F2a (ΔdatA)	611341	316	2	Two side-by-side (Baltekin et al. Design)	1125	0.36	50	20	425	N/A	2
F2b (reference)	1330	318	2	Two side-by-side (Baltekin et al. Design)	1125	0.36	50	20	425	N/A	2
F2b (ΔDARS1)	1694	320	2	Two side-by-side (Baltekin et al. Design)	1125	0.36	50	20	425	N/A	2
F2b (ΔDARS2)	1127	319	2	Two side-by-side (Baltekin et al. Design)	1125	0.36	50	20	425	N/A	2
F2b (ΔdatA)	1556	316	2	Two side-by-side (Baltekin et al. Design)	1125	0.36	50	20	425	N/A	2
F2cd (reference)	N/A	318	2	Two side-by-side (Baltekin et al. Design)	1125	0.36	50	20	425	N/A	2
F2cd (ΔDARS1)	N/A	320	2	Two side-by-side (Baltekin et al. Design)	1125	0.36	50	20	425	N/A	2
F2cd (ΔDARS2)	N/A	319	2	Two side-by-side (Baltekin et al. Design)	1125	0.36	50	20	425	N/A	2
F2cd (ΔdatA)	N/A	316	2	Two side-by-side (Baltekin et al. Design)	1125	0.36	50	20	425	N/A	2
F3a (pooled DnaA-ATP/ADP mutants, all traps)	730450	838	2	Tweezer design	1125	0.36	50	20	425	N/A	2
F3a (pooled DnaA-ATP/ADP mutants, all traps, downsampled)	771	838	2	Tweezer design	1125	0.36	50	20	425	N/A	2
F3b	N/A	838	2	Tweezer design	1125	0.36	50	20	425	N/A	2
F3c (P1T1)	1559	1	2	Tweezer design	1125	0.36	50	20	425	N/A	2
F3c (P12T5)	2183	1	2	Tweezer design	1125	0.36	50	20	425	N/A	2
F3c (P13T26)	1788	1	2	Tweezer design	1125	0.36	50	20	425	N/A	2
F3c (P16T13)	1094	1	2	Tweezer design	1125	0.36	50	20	425	N/A	2
F3c (P22T5)	1793	1	2	Tweezer design	1125	0.36	50	20	425	N/A	2
F3c (P27T11)	470	1	2	Tweezer design	1125	0.36	50	20	425	N/A	2
F3d (CRISPRi, all traps)	19558720	833	2	Tweezer design	1125	0.36	50	20	425	N/A	2
F3d (CRISPRi, all traps, downsampled)	2300	833	2	Tweezer design	1125	0.36	50	20	425	N/A	2
F3e	N/A	833	2	Tweezer design	1125	0.36	50	20	425	N/A	2
F3f (dnaQ)	1273	1	2	Tweezer design	1125	0.36	50	20	425	N/A	2
F3f (rep1)	2482	1	2	Tweezer design	1125	0.36	50	20	425	N/A	2
F3f (rep2)	1851	1	2	Tweezer design	1125	0.36	50	20	425	N/A	2
F3f (hupA1)	2386	1	2	Tweezer design	1125	0.36	50	20	425	N/A	2
F3f (hupA2)	1994	1	2	Tweezer design	1125	0.36	50	20	425	N/A	2
F3f (hupA3)	2825	1	2	Tweezer design	1125	0.36	50	20	425	N/A	2
F3f (rep3)	1106	1	2	Tweezer design	1125	0.36	50	20	425	N/A	2
F4a (transposon library, replicate 1, all traps)	2178671	1420	2	Tweezer design	1125	0.36	50	20	425	N/A	5
F4a (transposon library, replicate 1, all traps, downsampled)	1927	1420	2	Tweezer design	1125	0.36	50	20	425	N/A	5
F4b (transposon library, replicate 1)	N/A	1420	2	Tweezer design	1125	0.36	50	20	425	N/A	5
F4c (dusB1)	1684	1	2	Tweezer design	1125	0.36	50	20	425	Yes	1
F4c (wzzE)	2974	1	2	Tweezer design	1125	0.36	50	20	425	Yes	1
F4c (hyfJ)	1443	1	2	Tweezer design	1125	0.36	50	20	425	Yes	1
F4c (rbsK)	1328	1	2	Tweezer design	1125	0.36	50	20	425	Yes	1
F4c (dusB2)	1206	1	2	Tweezer design	1125	0.36	50	20	425	Yes	1
F4c (rffG)	3604	1	2	Tweezer design	1125	0.36	50	20	425	Yes	1
F4c (lpoA)	2164	1	2	Tweezer design	1125	0.36	50	20	425	Yes	1
F4c (hupB)	1751	1	2	Tweezer design	1125	0.36	50	20	425	Yes	1
F5b (dusB)	16158	160	2	Two side-by-side (Baltekin et al. Design)	1125	0.36	50	6	425	N/A	1
F5b (hupB)	10857	159	2	Two side-by-side (Baltekin et al. Design)	1125	0.36	50	6	425	N/A	1
F5b (rffG)	38875	153	2	Two side-by-side (Baltekin et al. Design)	1000	0.06	300	6	51	N/A	2
F5b (hyfJ)	14044	159	2	Two side-by-side (Baltekin et al. Design)	1125	0.36	50	6	425	N/A	2
F5b (wzzE)	34545	160	2	Two side-by-side (Baltekin et al. Design)	1000	0.06	300	6	51	N/A	1
EDF1 (fliA)	145863	124	1	Baltekin et al. Design	1000	0.06	300	3	51	N/A	1
EDF1 (ΔfliA)	141401	124	1	Baltekin et al. Design	1000	0.06	300	3	51	N/A	1
EDF2a (reference)	2273100	318	2	Two side-by-side (Baltekin et al. Design)	1125	0.36	50	20	425	N/A	2
EDF2a (ΔDARS1)	1942856	320	2	Two side-by-side (Baltekin et al. Design)	1125	0.36	50	20	425	N/A	2
EDF2a (ΔDARS2)	2120057	319	2	Two side-by-side (Baltekin et al. Design)	1125	0.36	50	20	425	N/A	2
EDF2a (ΔdatA)	2538370	316	2	Two side-by-side (Baltekin et al. Design)	1125	0.36	50	20	425	N/A	2
EDF2b (reference)	6649	318	2	Two side-by-side (Baltekin et al. Design)	1125	0.36	50	20	425	N/A	2
EDF2b (ΔDARS1)	6650	320	2	Two side-by-side (Baltekin et al. Design)	1125	0.36	50	20	425	N/A	2
EDF2b (ΔDARS2)	6572	319	2	Two side-by-side (Baltekin et al. Design)	1125	0.36	50	20	425	N/A	2
EDF2b (ΔdatA)	6640	316	2	Two side-by-side (Baltekin et al. Design)	1125	0.36	50	20	425	N/A	2
EDF3a (pooled DnaA-ATP/ADP mutants, all traps)	6867841	838	2	Two side-by-side (Baltekin et al. Design)	1125	0.36	50	20	425	N/A	2
EDF3a (pooled DnaA-ATP/ADP mutants, all traps, downsampled)	7290	838	2	Tweezer design	1125	0.36	50	20	425	N/A	2
EDF3b (P1T1)	5822	1	2	Tweezer design	1125	0.36	50	20	425	N/A	2
EDF3b (P12T5)	8762	1	2	Tweezer design	1125	0.36	50	20	425	N/A	2
EDF3b (P13T26)	5761	1	2	Tweezer design	1125	0.36	50	20	425	N/A	2
EDF3b (P16T13)	9870	1	2	Tweezer design	1125	0.36	50	20	425	N/A	2
EDF3b (P22T5)	8941	1	2	Tweezer design	1125	0.36	50	20	425	N/A	2
EDF3b (P27T11)	6405	1	2	Tweezer design	1125	0.36	50	20	425	N/A	2
EDF4a (CRISPRi, all traps)	9396621	833	2	Tweezer design	1125	0.36	50	20	425	N/A	2
EDF4a (CRISPRi, all traps, downsampled)	11048	833	2	Tweezer design	1125	0.36	50	20	425	N/A	2
EDF4b (dnaQ)	12129	1	2	Tweezer design	1125	0.36	50	20	425	N/A	2
EDF4b (rep1)	11100	1	2	Tweezer design	1125	0.36	50	20	425	N/A	2
EDF4b (rep2)	12131	1	2	Tweezer design	1125	0.36	50	20	425	N/A	2
EDF4b (hupA1)	11115	1	2	Tweezer design	1125	0.36	50	20	425	N/A	2
EDF4b (hupA2)	12577	1	2	Tweezer design	1125	0.36	50	20	425	N/A	2
EDF4b (hupA3)	12782	1	2	Tweezer design	1125	0.36	50	20	425	N/A	2
EDF4b (rep3)	7075	1	2	Tweezer design	1125	0.36	50	20	425	N/A	2
EDF5a (transposon library replicate 2, all traps)	2062758	1576	2	Tweezer design	1125	0.36	50	20	425	N/A	5
EDF5a (transposon library replicate 2, all traps, downsampled)	1311	1576	2	Tweezer design	1125	0.36	50	20	425	N/A	5
EDF5b (transposon library replicate 2)	N/A	1576	2	Tweezer design	1125	0.36	50	20	425	N/A	5
EDF5c (rbsR1)	1269	1	2	Tweezer design	1125	0.36	50	20	425	Yes	1
EDF5c (rbsZ)	934	1	2	Tweezer design	1125	0.36	50	20	425	Yes	1
EDF5c (pgm)	2106	1	2	Tweezer design	1125	0.36	50	20	425	Yes	1
EDF5c (rbsR2)	1246	1	2	Tweezer design	1125	0.36	50	20	425	Yes	1
EDF5c (yicC3)	1135	1	2	Tweezer design	1125	0.36	50	20	425	Yes	1
EDF5c (tnaA)	3806	1	2	Tweezer design	1125	0.36	50	20	425	Yes	1
EDF5c (mlaF)	3860	1	2	Tweezer design	1125	0.36	50	20	425	Yes	1
EDF5c (malE)	2566	1	2	Tweezer design	1125	0.36	50	20	425	Yes	1
EDF5c (amtB)	1648	1	2	Tweezer design	1125	0.36	50	20	425	Yes	1
EDF5c (yijE)	1235	1	2	Tweezer design	1125	0.36	50	20	425	Yes	1
EDF5c (yicC4)	1566	1	2	Tweezer design	1125	0.36	50	20	425	Yes	1
EDF5c (nepI)	1279	1	2	Tweezer design	1125	0.36	50	20	425	Yes	1
EDF5d (transposon library replicate 3, all traps)	3246408	1664	2	Tweezer design	1125	0.36	50	20	425	N/A	5
EDF5d (transposon library replicate 3, all traps, downsampled)	1958	1664	2	Tweezer design	1125	0.36	50	20	425	N/A	5
EDF5e (transposon library replicate 3)	N/A	1664	2	Tweezer design	1125	0.36	50	20	425	N/A	5
EDF5f (rapA)	1074	1	2	Tweezer design	1125	0.36	50	20	425	No	1
EDF5f (dusB)	1884	1	2	Tweezer design	1125	0.36	50	20	425	No	1
EDF5f (Upstream lpoA)	1612	1	2	Tweezer design	1125	0.36	50	20	425	No	1
EDF5f (rffG)	2595	1	2	Tweezer design	1125	0.36	50	20	425	No	1
EDF5f (pabA)	1844	1	2	Tweezer design	1125	0.36	50	20	425	Yes	1
EDF5f (ysgA)	1752	1	2	Tweezer design	1125	0.36	50	20	425	No	1
EDF5f (hupB1)	2292	1	2	Tweezer design	1125	0.36	50	20	425	No	1
EDF5f (hupB2)	1502	1	2	Tweezer design	1125	0.36	50	20	425	No	1
EDF5f (ysgD)	1782	1	2	Tweezer design	1125	0.36	50	20	425	No	1
EDF5f (selA)	1421	1	2	Tweezer design	1125	0.36	50	20	425	No	1
EDF5g (transposon library replicate 4, all traps)	3269376	1667	2	Tweezer design	1125	0.36	50	20	425	N/A	5
EDF5g (transposon library replicate 4, all traps, downsampled)	1967	1667	2	Tweezer design	1125	0.36	50	20	425	N/A	5
EDF5h (transposon library replicate 4)	N/A	1667	2	Tweezer design	1125	0.36	50	20	425	N/A	5
EDF5i (nanK)	2060	1	2	Tweezer design	1125	0.36	50	20	425	No	1
EDF5i (ligB)	1088	1	2	Tweezer design	1125	0.36	50	20	425	No	1
EDF5i (yicC)	1575	1	2	Tweezer design	1125	0.36	50	20	425	No	1
EDF5i (yicJ)	1293	1	2	Tweezer design	1125	0.36	50	20	425	No	1
EDF5i (uvrA)	1477	1	2	Tweezer design	1125	0.36	50	20	425	No	1
EDF5i (dacA)	3328	1	2	Tweezer design	1125	0.36	50	20	425	No	1
EDF5i (yihX)	1787	1	2	Tweezer design	1125	0.36	50	20	425	No	1
EDF5i (glgC)	1508	1	2	Tweezer design	1125	0.36	50	20	425	No	1
EDF5i (galE1)	2886	1	2	Tweezer design	1125	0.36	50	20	425	No	1
EDF5i (galE2)	2985	1	2	Tweezer design	1125	0.36	50	20	425	No	1
EDF5j (transposon library replicate 5, all traps)	1556802	1580	2	Tweezer design	1125	0.36	50	20	425	N/A	5
EDF5j (transposon library replicate 5, all traps, downsampled)	969	1580	2	Tweezer design	1125	0.36	50	20	425	N/A	5
EDF5k (transposon library replicate 5)	N/A	1580	2	Tweezer design	1125	0.36	50	20	425	N/A	5
EDF5l (pflD)	1111	1	2	Tweezer design	1125	0.36	50	20	425	No	1
EDF5l (yicC1)	1225	1	2	Tweezer design	1125	0.36	50	20	425	No	1
EDF5l (yicC2)	1408	1	2	Tweezer design	1125	0.36	50	20	425	No	1
EDF5l (yhcO)	1750	1	2	Tweezer design	1125	0.36	50	20	425	No	1
EDF5l (Upstream dusb)	1345	1	2	Tweezer design	1125	0.36	50	20	425	No	1
EDF5l (ygcQ)	995	1	2	Tweezer design	1125	0.36	50	20	425	No	1
EDF5l (yihV)	916	1	2	Tweezer design	1125	0.36	50	20	425	No	1
EDF7b (amtB)	14158	153	2	Two side-by-side (Baltekin et al. Design)	1125	0.36	50	4	425	N/A	1
EDF7b (rbsZ)	11774	158	2	Two side-by-side (Baltekin et al. Design)	1125	0.36	50	4	425	N/A	1
EDF7b (yihX)	46251	158	2	Two side-by-side (Baltekin et al. Design)	1000	0.06	300	6	51	N/A	2
EDF7b (dusB)	16158	160	2	Two side-by-side (Baltekin et al. Design)	1125	0.36	50	6	425	N/A	1
EDF7b (hupB)	10857	159	2	Two side-by-side (Baltekin et al. Design)	1125	0.36	50	6	425	N/A	1
EDF7b (rffG)	38875	153	2	Two side-by-side (Baltekin et al. Design)	1000	0.06	300	7	51	N/A	2
EDF7d (rbsR)	11680	157	2	Two side-by-side (Baltekin et al. Design)	1125	0.36	50	4	425	N/A	1
EDF7d (nanK)	52517	159	2	Two side-by-side (Baltekin et al. Design)	1000	0.06	300	6	51	N/A	2
EDF7d (galE)	24880	159	2	Two side-by-side (Baltekin et al. Design)	1000	0.06	300	6	51	N/A	2
EDF7d (hyfJ)	14044	159	2	Two side-by-side (Baltekin et al. Design)	1125	0.36	50	6	425	N/A	2
EDF7d (wzzE)	34545	160	2	Two side-by-side (Baltekin et al. Design)	1000	0.06	300	7	51	N/A	1
EDF7d (pabA)	4996	160	2	Two side-by-side (Baltekin et al. Design)	1000	0.06	300	7	51	N/A	1
SF1	N/A	N/A	2	Tweezer design	1125	N/A	N/A	N/A	425	N/A	1
SF2a (reference)	245062	319	2	Two side-by-side (Baltekin et al. Design)	1125	0.36	50	20	425	N/A	2
SF2a (ΔDARS1)	284477	319	2	Two side-by-side (Baltekin et al. Design)	1125	0.36	50	20	425	N/A	2
SF2a (ΔDARS2)	448058	316	2	Two side-by-side (Baltekin et al. Design)	1125	0.36	50	20	425	N/A	2
SF2a (ΔdatA)	69615	316	2	Two side-by-side (Baltekin et al. Design)	1125	0.36	50	20	425	N/A	2
SF2b (reference)	901	319	2	Two side-by-side (Baltekin et al. Design)	1125	0.36	50	20	425	N/A	2
SF2b (ΔDARS1)	1182	319	2	Two side-by-side (Baltekin et al. Design)	1125	0.36	50	20	425	N/A	2
SF2b (ΔDARS2)	1309	316	2	Two side-by-side (Baltekin et al. Design)	1125	0.36	50	20	425	N/A	2
SF2b (ΔdatA)	1717	316	2	Two side-by-side (Baltekin et al. Design)	1125	0.36	50	20	425	N/A	2
SF2c (reference)	2006927	319	2	Two side-by-side (Baltekin et al. Design)	1125	0.36	50	20	425	N/A	2
SF2c (ΔDARS1)	1697223	319	2	Two side-by-side (Baltekin et al. Design)	1125	0.36	50	20	425	N/A	2
SF2c (ΔDARS2)	2495377	316	2	Two side-by-side (Baltekin et al. Design)	1125	0.36	50	20	425	N/A	2
SF2c (ΔdatA)	2848218	316	2	Two side-by-side (Baltekin et al. Design)	1125	0.36	50	20	425	N/A	2
SF2d (reference)	7149	319	2	Two side-by-side (Baltekin et al. Design)	1125	0.36	50	20	425	N/A	2
SF2d (ΔDARS1)	7149	319	2	Two side-by-side (Baltekin et al. Design)	1125	0.36	50	20	425	N/A	2
SF2d (ΔDARS2)	7149	316	2	Two side-by-side (Baltekin et al. Design)	1125	0.36	50	20	425	N/A	2
SF2d (ΔdatA)	7134	316	2	Two side-by-side (Baltekin et al. Design)	1125	0.36	50	20	425	N/A	2
SF2ef (reference)	N/A	318	2	Two side-by-side (Baltekin et al. Design)	1125	0.36	50	20	425	N/A	2
SF2ef(ΔDARS1)	N/A	320	2	Two side-by-side (Baltekin et al. Design)	1125	0.36	50	20	425	N/A	2
SF2ef(ΔDARS2)	N/A	319	2	Two side-by-side (Baltekin et al. Design)	1125	0.36	50	20	425	N/A	2
SF2ef (ΔdatA)	N/A	316	2	Two side-by-side (Baltekin et al. Design)	1125	0.36	50	20	425	N/A	2
F3a (pooled DnaA-ATP/ADP mutants, all traps, initiation)	618129	420	2	Tweezer design	1125	0.36	50	20	425	N/A	2
F3a (pooled DnaA-ATP/ADP mutants, all traps, downsampled, initiation)	1447	420	2	Tweezer design	1125	0.36	50	20	425	N/A	2
F3a (pooled DnaA-ATP/ADP mutants, all traps, full)	2815844	420	2	Tweezer design	1125	0.36	50	20	425	N/A	2
F3a (pooled DnaA-ATP/ADP mutants, all traps, downsampled, full)	6781	420	2	Tweezer design	1125	0.36	50	20	425	N/A	2
F3c	N/A	420	2	Tweezer design	1125	0.36	50	20	425	N/A	2
F3d (P2T18)	1514	1	2	Tweezer design	1125	0.36	50	20	425	N/A	2
F3d (P3T8)	1956	1	2	Tweezer design	1125	0.36	50	20	425	N/A	2
F3d (P3T16)	1514	1	2	Tweezer design	1125	0.36	50	20	425	N/A	2
F3d (P16T3)	1053	1	2	Tweezer design	1125	0.36	50	20	425	N/A	2
F3d (P16T6)	960	1	2	Tweezer design	1125	0.36	50	20	425	N/A	2
F3d (P16T26)	1640	1	2	Tweezer design	1125	0.36	50	20	425	N/A	2
F3d (P18T15)	1666	1	2	Tweezer design	1125	0.36	50	20	425	N/A	2
F3d (P24T7)	896	1	2	Tweezer design	1125	0.36	50	20	425	N/A	2
F3e (P2T18)	6289	1	2	Tweezer design	1125	0.36	50	20	425	N/A	2
F3e (P3T8)	6732	1	2	Tweezer design	1125	0.36	50	20	425	N/A	2
F3e (P3T16)	5439	1	2	Tweezer design	1125	0.36	50	20	425	N/A	2
F3e (P16T3)	4257	1	2	Tweezer design	1125	0.36	50	20	425	N/A	2
F3e (P16T6)	4952	1	2	Tweezer design	1125	0.36	50	20	425	N/A	2
F3e (P16T26)	8591	1	2	Tweezer design	1125	0.36	50	20	425	N/A	2
F3e (P18T15)	8631	1	2	Tweezer design	1125	0.36	50	20	425	N/A	2
F3e (P24T7)	5253	1	2	Tweezer design	1125	0.36	50	20	425	N/A	2
SF4a (CRISPRi, all traps)	997913	836	2	Tweezer design	1125	0.36	50	20	425	N/A	2
SF4a (CRISPRi, all traps, downsampled)	1485	836	2	Tweezer design	1125	0.36	50	20	425	N/A	2
SF4b (CRISPRi, all traps)	9782305	836	2	Tweezer design	1125	0.36	50	20	425	N/A	1
SF4b (CRISPRi, all traps, downsampled)	12670	836	2	Tweezer design	1125	0.36	50	20	425	N/A	1
SF4c	N/A	836	2	Tweezer design	1125	0.36	50	20	425	N/A	2
SF4d (hupA)	3394	1	2	Tweezer design	1125	0.36	50	20	425	N/A	2
SF4d (dia/ref)	919	1	2	Tweezer design	1125	0.36	50	20	425	N/A	2
SF4d (diaA)	1471	1	2	Tweezer design	1125	0.36	50	20	425	N/A	2
SF4d (mrr)	3673	1	2	Tweezer design	1125	0.36	50	20	425	N/A	2
SF4d (ref)	2554	1	2	Tweezer design	1125	0.36	50	20	425	N/A	2
SF4d (rep)	2390	1	2	Tweezer design	1125	0.36	50	20	425	N/A	2
SF4d (dnaQ)	748	1	2	Tweezer design	1125	0.36	50	20	425	N/A	2
SF4e (hupA)	12577	1	2	Tweezer design	1125	0.36	50	20	425	N/A	1
SF4e (dia/ref)	10310	1	2	Tweezer design	1125	0.36	50	20	425	N/A	1
SF4e (diaA)	7401	1	2	Tweezer design	1125	0.36	50	20	425	N/A	1
SF4e (mrr)	12574	1	2	Tweezer design	1125	0.36	50	20	425	N/A	1
SF4e (ref)	12577	1	2	Tweezer design	1125	0.36	50	20	425	N/A	1
SF4e (rep)	9474	1	2	Tweezer design	1125	0.36	50	20	425	N/A	1
SF4e (dnaQ)	12018	1	2	Tweezer design	1125	0.36	50	20	425	N/A	1
SF5a (Reference)	32096	158	2	Two side-by-side (Baltekin et al. Design)	1125	0.36	50	4	425	N/A	3
SF5a (amtB)	37075	153	2	Two side-by-side (Baltekin et al. Design)	1125	0.36	50	4	425	N/A	1
SF5a (rbsR)	40115	157	2	Two side-by-side (Baltekin et al. Design)	1125	0.36	50	4	425	N/A	1
SF5a (rbsZ)	36422	158	2	Two side-by-side (Baltekin et al. Design)	1125	0.36	50	4	425	N/A	1
SF5b (Reference)	67741	158	2	Two side-by-side (Baltekin et al. Design)	1125	0.36	50	6	425	N/A	3
SF5b (dusB)	93793	160	2	Two side-by-side (Baltekin et al. Design)	1125	0.36	50	6	425	N/A	1
SF5b (hyfJ)	42467	159	2	Two side-by-side (Baltekin et al. Design)	1125	0.36	50	6	425	N/A	2
SF5b (hupB)	38063	159	2	Two side-by-side (Baltekin et al. Design)	1125	0.36	50	6	425	N/A	1
SF5c (Reference)	123271	160	2	Two side-by-side (Baltekin et al. Design)	1000	0.06	300	7	51	N/A	2
SF5c (pabA)	11414	160	2	Two side-by-side (Baltekin et al. Design)	1000	0.06	300	7	51	N/A	1
SF5c (wzzE)	93346	160	2	Two side-by-side (Baltekin et al. Design)	1000	0.06	300	7	51	N/A	1
SF5c (rffG)	97877	153	2	Two side-by-side (Baltekin et al. Design)	1000	0.06	300	7	51	N/A	2
SF5d (Reference)	154839	160	2	Two side-by-side (Baltekin et al. Design)	1000	0.06	300	6	51	N/A	2
SF5d (nanK)	139518	159	2	Two side-by-side (Baltekin et al. Design)	1000	0.06	300	6	51	N/A	2
SF5d (yihX)	121207	158	2	Two side-by-side (Baltekin et al. Design)	1000	0.06	300	6	51	N/A	2
SF5d (galE)	64567	159	2	Two side-by-side (Baltekin et al. Design)	1000	0.06	300	6	51	N/A	2
SF6a (Reference)	N/A	158	2	Two side-by-side (Baltekin et al. Design)	1125	0.36	50	4	425	N/A	3
SF6a (amtB)	N/A	150	2	Two side-by-side (Baltekin et al. Design)	1125	0.36	50	4	425	N/A	1
SF6a (rbsR)	N/A	155	2	Two side-by-side (Baltekin et al. Design)	1125	0.36	50	4	425	N/A	1
SF6a (rbsZ)	N/A	158	2	Two side-by-side (Baltekin et al. Design)	1125	0.36	50	4	425	N/A	1
SF6b (Reference)	N/A	158	2	Two side-by-side (Baltekin et al. Design)	1125	0.36	50	6	425	N/A	3
SF6b (dusB)	N/A	160	2	Two side-by-side (Baltekin et al. Design)	1125	0.36	50	6	425	N/A	1
SF6b (hyfJ)	N/A	159	2	Two side-by-side (Baltekin et al. Design)	1125	0.36	50	6	425	N/A	2
SF6b (hupB)	N/A	159	2	Two side-by-side (Baltekin et al. Design)	1125	0.36	50	6	425	N/A	1
SF6c (Reference)	N/A	160	2	Two side-by-side (Baltekin et al. Design)	1000	0.06	300	7	51	N/A	2
SF6c (pabA)	N/A	147	2	Two side-by-side (Baltekin et al. Design)	1000	0.06	300	7	51	N/A	1
SF6c (wzzE)	N/A	153	2	Two side-by-side (Baltekin et al. Design)	1000	0.06	300	7	51	N/A	1
SF6c (rffG)	N/A	145	2	Two side-by-side (Baltekin et al. Design)	1000	0.06	300	7	51	N/A	2
SF6d (Reference)	N/A	160	2	Two side-by-side (Baltekin et al. Design)	1000	0.06	300	6	51	N/A	2
SF6d (nanK)	N/A	159	2	Two side-by-side (Baltekin et al. Design)	1000	0.06	300	6	51	N/A	2
SF6d (yihX)	N/A	158	2	Two side-by-side (Baltekin et al. Design)	1000	0.06	300	6	51	N/A	2
SF6d (galE)	N/A	159	2	Two side-by-side (Baltekin et al. Design)	1000	0.06	300	6	51	N/A	2
